# Plasticity and evolution of metabolic division of labour within families

**DOI:** 10.1101/2024.06.18.599519

**Authors:** EK Bladon, SM Hakala, RM Kilner, AC LeBoeuf

## Abstract

Fluids produced by parents for dependent young, such as milk or regurgitate, carry molecules that assist offspring with growth, immunity and digestion, allowing the metabolic burden of development to be shared between parents and offspring. We tested whether this division of metabolic labour changes plastically and evolves when offspring are experimentally deprived of their parents’ metabolic assistance. In the burying beetle *Nicrophorus vespilloides* parents deposit oral fluids on their carrion nest during pre-hatching care, and facultatively transfer fluids to larvae through oral trophallaxis as post-hatching care. We analysed the oral fluid proteomes of replicate experimental populations that had been evolving for 50 generations with or without post-hatching care, and which were then allowed to raise larvae with or without post-hatching care for one experimental generation. We found that parents and larvae plastically and evolutionarily adjusted the proteins in their oral fluids when we prevented post-hatching care. When reared in the absence of post-hatching care, larvae that evolved without post-hatching care were also more capable of consuming carrion proteins than larvae that had evolved with post-hatching care, and had higher survival. Our results suggest that metabolic division of labour within families is plastically modulated, and that the extent of socially modulated plasticity can evolve rapidly when social conditions change.
