## Supplementary table 2 for "Plasticity and evolution of metabolic division of labour within families"

### Sheet: Post hoc comparisons
Proportion of beetle-produced protein differing among all sample types (post hoc)
Comparison type	Sample types	Estimate	Std. Error	z value	p value
adult-adult	F_m53-F_f53	-0.007767	0.056999	-0.136	1.0000
adult-adult	N_f53-F_f53	-0.014260	0.056999	-0.250	1.0000
adult-adult	N_m53-F_f53	-0.003463	0.056999	-0.061	1.0000
adult-adult	FF_f3-F_f53	-0.059736	0.053739	-1.112	0.9835
adult-adult	NF_f3-F_f53	0.015398	0.055189	0.279	1.0000
adult-offspring	FF_o3-F_f53	-0.176573	0.053739	-3.286	0.0338	*
adult-offspring	FN_o3-F_f53	0.040830	0.062439	0.654	0.9997
adult-offspring	NF_o3-F_f53	-0.169343	0.055189	-3.068	0.0659	.
adult-offspring	NN_o3-F_f53	-0.233841	0.052550	-4.450	<0.01	***
adult-adult	N_f53-F_m53	-0.006493	0.056999	-0.114	1.0000
adult-adult	N_m53-F_m53	0.004304	0.056999	0.076	1.0000
adult-adult	FF_f3-F_m53	-0.051969	0.053739	-0.967	0.9939
adult-adult	NF_f3-F_m53	0.023166	0.055189	0.420	1.0000
adult-offspring	FF_o3-F_m53	-0.168806	0.053739	-3.141	0.0532	.
adult-offspring	FN_o3-F_m53	0.048597	0.062439	0.778	0.9989
adult-offspring	NF_o3-F_m53	-0.161576	0.055189	-2.928	0.0972	.
adult-offspring	NN_o3-F_m53	-0.226073	0.052550	-4.302	<0.01	***
adult-adult	N_m53-N_f53	0.010797	0.056999	0.189	1.0000
adult-adult	FF_f3-N_f53	-0.045476	0.053739	-0.846	0.9978
adult-adult	NF_f3-N_f53	0.029658	0.055189	0.537	0.9999
adult-offspring	FF_o3-N_f53	-0.162313	0.053739	-3.020	0.0747	.
adult-offspring	FN_o3-N_f53	0.055090	0.062439	0.882	0.9970
adult-offspring	NF_o3-N_f53	-0.155083	0.055189	-2.810	0.1316
adult-offspring	NN_o3-N_f53	-0.219581	0.052550	-4.178	<0.01	**
adult-adult	FF_f3-N_m53	-0.056273	0.053739	-1.047	0.9892
adult-adult	NF_f3-N_m53	0.018862	0.055189	0.342	1.0000
adult-offspring	FF_o3-N_m53	-0.173110	0.053739	-3.221	0.0415	*
adult-offspring	FN_o3-N_m53	0.044293	0.062439	0.709	0.9995
adult-offspring	NF_o3-N_m53	-0.165880	0.055189	-3.006	0.0783	.
adult-offspring	NN_o3-N_m53	-0.230377	0.052550	-4.384	<0.01	***
adult-adult	NF_f3-FF_f3	0.075135	0.051815	1.450	0.9105
adult-offspring	FF_o3-FF_f3	-0.116837	0.050268	-2.324	0.3713
adult-offspring	FN_o3-FF_f3	0.100566	0.059478	1.691	0.7998
adult-offspring	NF_o3-FF_f3	-0.109607	0.051815	-2.115	0.5141
adult-offspring	NN_o3-FF_f3	-0.174104	0.048995	-3.553	0.0141	*
adult-offspring	FF_o3-NF_f3	-0.191972	0.051815	-3.705	<0.01	**
adult-offspring	FN_o3-NF_f3	0.025431	0.060791	0.418	1.0000
adult-offspring	NF_o3-NF_f3	-0.184742	0.053317	-3.465	0.0187	*
adult-offspring	NN_o3-NF_f3	-0.249239	0.050581	-4.927	<0.01	***
offspring-offspring	FN_o3-FF_o3	0.217403	0.059478	3.655	<0.01	**
offspring-offspring	NF_o3-FF_o3	0.007230	0.051815	0.140	1.0000
offspring-offspring	NN_o3-FF_o3	-0.057267	0.048995	-1.169	0.9767
offspring-offspring	NF_o3-FN_o3	-0.210173	0.060791	-3.457	0.0190	*
offspring-offspring	NN_o3-FN_o3	-0.274670	0.058406	-4.703	<0.01	***
offspring-offspring	NN_o3-NF_o3	-0.064497	0.050581	-1.275	0.9589
Post hoc comparisons for the linear model on the proportion of beetle-produced protein intensity among sample types. All adult-adult comparisons are similar, most offspring types have lower proportions of beetle-produced proteins in their oral fluids than the adults. The most notable differences are the Full Care evolutionary offspring reared currently without post-hatching care (highlighted with…
