## Supplementary table 3 for "Plasticity and evolution of metabolic division of labour within families"

### Sheet: Beetles_overall_65prots
	Network characteristics for all gene set enrichment analyses
	Proteins used	N nodes	N edges	Avg. local clustering coefficient	Avg. node degree:	Expected number of edges:	PPI enrichment p-value:
	Most abundant pre-hatching	40	54	0.414	2.7	3	< 1.0e-16
	Most abundant post-hatching	36	49	0.383	2.72	2	< 1.0e-16
	All differing	44	27	0.343	1.23	6	7.08e-10
65 most abundant proteins pre-hatching
	Description	Observed gene count	Background gene count	Strength	False discovery rate	#term ID	Matching proteins in the network
GO:BP	Proteolysis	21	868	0.93	1.71e-11	GO:0006508	CG32808,hiro,CG8560,Jon65Aiv,CG6592,CG10472,Ser6,CG31954,CG4017,Ance,DppIII,CG16749,CG31265,CG7142,CG3734,CG13430,CG31269,Try29F,CG7542,Phae1,CG17475
	Organonitrogen compound metabolic process	26	2785	0.51	2.89e-06	GO:1901564	CG32808,hiro,Gapdh2,CG8560,Jon65Aiv,CG6592,CG10472,Ser6,CG31954,CG4017,Ance,DppIII,CG16749,CG31265,CG7142,CG3734,PGRP-SC2,CG13430,CG31269,CG17636,CG42249,CG8360,Try29F,CG7542,Phae1,CG17475
	Metabolic process	31	4630	0.37	2.98e-05	GO:0008152	CG32808,hiro,Gapdh2,CG9701,CG8560,Jon65Aiv,CG6592,CG10472,Ser6,CG31954,CG4017,LManII,Ance,DppIII,CG16749,Ect3,CG31265,CG7142,CG3734,PGRP-SC2,CG13430,CG31269,CG17636,Alp1,CG42249,CG8360,Cda9,Try29F,CG7542,Phae1,CG17475
	Organic substance metabolic process	30	4360	0.38	3.08e-05	GO:0071704	CG32808,hiro,Gapdh2,CG9701,CG8560,Jon65Aiv,CG6592,CG10472,Ser6,CG31954,CG4017,LManII,Ance,DppIII,CG16749,Ect3,CG31265,CG7142,CG3734,PGRP-SC2,CG13430,CG31269,CG17636,CG42249,CG8360,Cda9,Try29F,CG7542,Phae1,CG17475
	Primary metabolic process	28	4113	0.38	0.00018	GO:0044238	CG32808,hiro,Gapdh2,CG9701,CG8560,Jon65Aiv,CG6592,CG10472,Ser6,CG31954,CG4017,LManII,Ance,DppIII,CG16749,Ect3,CG31265,CG7142,CG3734,CG13430,CG31269,CG42249,CG8360,Cda9,Try29F,CG7542,Phae1,CG17475
	Macromolecule metabolic process	22	3264	0.37	0.0148	GO:0043170	CG32808,hiro,CG8560,Jon65Aiv,CG6592,CG10472,Ser6,CG31954,CG4017,Ance,DppIII,CG16749,CG31265,CG7142,CG3734,PGRP-SC2,CG13430,CG31269,Try29F,CG7542,Phae1,CG17475
GO:MB	Hydrolase activity	31	1515	0.85	4.03e-19	GO:0016787	CG32808,hiro,CG9701,CG8560,Jon65Aiv,CG6592,CG10472,Ser6,CG31954,CG4017,LManII,Ance,DppIII,CG16749,Ect3,CG31265,CG7142,CG3734,PGRP-SC2,CG13430,CG31269,CG8492,CG17636,Alp1,CG42249,CG8360,Cda9,Try29F,CG7542,Phae1,CG17475
	Peptidase activity	22	494	1.19	1.37e-18	GO:0008233	CG32808,hiro,CG8560,Jon65Aiv,CG6592,CG10472,Ser6,CG31954,CG4017,Ance,DppIII,CG16749,CG31265,CG7142,CG3734,CG13430,CG31269,CG17636,Try29F,CG7542,Phae1,CG17475
	Serine-type peptidase activity	17	230	1.41	4.40e-17	GO:0008236	CG32808,hiro,Jon65Aiv,CG6592,CG10472,Ser6,CG31954,CG16749,CG31265,CG7142,CG3734,CG13430,CG31269,Try29F,CG7542,Phae1,CG17475
	Serine-type endopeptidase activity	15	210	1.4	1.04e-14	GO:0004252	CG32808,Jon65Aiv,CG6592,CG10472,Ser6,CG31954,CG16749,CG31265,CG7142,CG13430,CG31269,Try29F,CG7542,Phae1,CG17475
	Catalytic activity	34	3605	0.52	3.12e-12	GO:0003824	CG32808,hiro,Gapdh2,CG9701,CG8560,Jon65Aiv,CG6592,CG10472,Ser6,CG31954,CG4017,LManII,Ance,DppIII,CG16749,CG9427,Ect3,CG7966,CG31265,CG7142,CG3734,PGRP-SC2,CG13430,CG31269,CG8492,CG17636,Alp1,CG42249,CG8360,Cda9,Try29F,CG7542,Phae1,CG17475
	Catalytic activity, acting on a protein	23	1294	0.79	1.13e-11	GO:0140096	CG32808,hiro,Gapdh2,CG8560,Jon65Aiv,CG6592,CG10472,Ser6,CG31954,CG4017,Ance,DppIII,CG16749,CG31265,CG7142,CG3734,CG13430,CG31269,CG17636,Try29F,CG7542,Phae1,CG17475
	Exopeptidase activity	6	102	1.31	0.00015	GO:0008238	hiro,CG8560,CG4017,Ance,DppIII,CG3734
	Carboxypeptidase activity	3	29	1.56	0.0239	GO:0004180	hiro,CG8560,CG4017
	Hydrolase activity, hydrolyzing O-glycosyl compounds	4	87	1.2	0.0274	GO:0004553	CG9701,LManII,Ect3,CG8492
65 most abundant proteins post-hatching
	Description	Observed gene count	Background gene count	Strength	False discovery rate	#term ID	Matching proteins in the network
GO:BP	Proteolysis	20	868	0.95	1.81e-11	GO:0006508	hiro,CG8560,Jon65Aiv,CG6592,CG10472,Ser6,CG31954,CG4017,Ance,DppIII,CG16749,CG31265,CG5255,CG7142,CG3734,CG13430,CG31269,Try29F,Phae1,CG17475
	Organonitrogen compound metabolic process	23	2785	0.51	4.47e-05	GO:1901564	hiro,Gapdh2,CG8560,Jon65Aiv,CG6592,CG10472,Ser6,CG31954,CG4017,Ance,DppIII,CG16749,CG31265,CG5255,CG7142,CG3734,CDase,PGRP-SC2,CG13430,CG31269,Try29F,Phae1,CG17475
	Metabolic process	28	4630	0.37	0.00013	GO:0008152	hiro,Gapdh2,CG9701,CG8560,Jon65Aiv,CG6592,CG10472,Ser6,CG31954,CG4017,Ance,DppIII,CG16749,Ect3,CG31265,CG5255,CG7142,CG3734,CDase,PGRP-SC2,lectin-37Da,CG13430,CG31269,Alp1,Cda9,Try29F,Phae1,CG17475
	Organic substance metabolic process	27	4360	0.38	0.00013	GO:0071704	hiro,Gapdh2,CG9701,CG8560,Jon65Aiv,CG6592,CG10472,Ser6,CG31954,CG4017,Ance,DppIII,CG16749,Ect3,CG31265,CG5255,CG7142,CG3734,CDase,PGRP-SC2,lectin-37Da,CG13430,CG31269,Cda9,Try29F,Phae1,CG17475
	Primary metabolic process	25	4113	0.37	0.0011	GO:0044238	hiro,Gapdh2,CG9701,CG8560,Jon65Aiv,CG6592,CG10472,Ser6,CG31954,CG4017,Ance,DppIII,CG16749,Ect3,CG31265,CG5255,CG7142,CG3734,CDase,CG13430,CG31269,Cda9,Try29F,Phae1,CG17475
	Macromolecule metabolic process	21	3264	0.4	0.0067	GO:0043170	hiro,CG8560,Jon65Aiv,CG6592,CG10472,Ser6,CG31954,CG4017,Ance,DppIII,CG16749,CG31265,CG5255,CG7142,CG3734,PGRP-SC2,CG13430,CG31269,Try29F,Phae1,CG17475
GO:MB	Peptidase activity	20	494	1.2	1.40e-16	GO:0008233	hiro,CG8560,Jon65Aiv,CG6592,CG10472,Ser6,CG31954,CG4017,Ance,DppIII,CG16749,CG31265,CG5255,CG7142,CG3734,CG13430,CG31269,Try29F,Phae1,CG17475
	Serine-type peptidase activity	16	230	1.43	3.24e-16	GO:0008236	hiro,Jon65Aiv,CG6592,CG10472,Ser6,CG31954,CG16749,CG31265,CG5255,CG7142,CG3734,CG13430,CG31269,Try29F,Phae1,CG17475
	Hydrolase activity	27	1515	0.84	3.24e-16	GO:0016787	hiro,CG9701,CG8560,Jon65Aiv,CG6592,CG10472,Ser6,CG31954,CG4017,Ance,DppIII,CG16749,Ect3,CG31265,CG5255,CG7142,CG3734,CDase,PGRP-SC2,CG13430,CG31269,CG8492,Alp1,Cda9,Try29F,Phae1,CG17475
	Serine-type endopeptidase activity	14	210	1.41	6.37e-14	GO:0004252	Jon65Aiv,CG6592,CG10472,Ser6,CG31954,CG16749,CG31265,CG5255,CG7142,CG13430,CG31269,Try29F,Phae1,CG17475
	Catalytic activity, acting on a protein	21	1294	0.8	1.11e-10	GO:0140096	hiro,Gapdh2,CG8560,Jon65Aiv,CG6592,CG10472,Ser6,CG31954,CG4017,Ance,DppIII,CG16749,CG31265,CG5255,CG7142,CG3734,CG13430,CG31269,Try29F,Phae1,CG17475
	Catalytic activity	30	3605	0.51	2.61e-10	GO:0003824	hiro,Gapdh2,CG9701,CG8560,Jon65Aiv,CG6592,CG10472,Ser6,CG31954,CG4017,Ance,DppIII,CG16749,CG9427,Ect3,CG7966,CG31265,CG5255,CG7142,CG3734,CDase,PGRP-SC2,CG13430,CG31269,CG8492,Alp1,Cda9,Try29F,Phae1,CG17475
	Exopeptidase activity	6	102	1.36	7.78e-05	GO:0008238	hiro,CG8560,CG4017,Ance,DppIII,CG3734
	Carboxypeptidase activity	3	29	1.6	0.0174	GO:0004180	hiro,CG8560,CG4017
All differing proteins among any comparisons
GO:BP	Proteolysis	19	875	0.84	3.23e-08	GO:0006508	Hsc70-3,Jon65Aiv,CG6592,Ser6,CG31954,CG4017,Ance,DppIII,CG16749,CG31265,CG5255,CG7142,CG31198,CG13430,CG31269,CG6154,Try29F,CG11034,CG17636
	Organonitrogen compound metabolic process	30	2867	0.52	4.46e-08	GO:1901564	CG17896,CG3011,Hsc70-3,Oat,CG7430,Hml,Jon65Aiv,CG6592,Ser6,CG31954,CG4017,Ance,DppIII,CG16749,CG31265,CG5255,CG7142,CG31198,CG6726,CG31148,PPO2,PGRP-SC2,CG13430,CG31269,CG6154,Try29F,CG11034,CG17636,CG8360,ATPsynbeta
	Organic substance metabolic process	32	4398	0.36	4.51e-05	GO:0071704	CG17896,CG3011,Hsc70-3,Oat,CG7430,CG9701,Hml,Jon65Aiv,CG6592,Ser6,CG31954,CG4017,Ance,DppIII,CG16749,CG31265,CG5255,CG7142,CG31198,CG6726,CG31148,Cda9,PPO2,PGRP-SC2,CG13430,CG31269,CG6154,Try29F,CG11034,CG17636,CG8360,ATPsynbeta
	Metabolic process	33	4906	0.33	0.00011	GO:0008152	CG17896,CG3011,Hsc70-3,Oat,CG7430,CG9701,Hml,Jon65Aiv,CG6592,Ser6,CG31954,CG4017,Ance,DppIII,CG16749,CG31265,CG5255,CG7142,CG31198,CG6726,CG31148,Cda9,PPO2,PGRP-SC2,CG13430,CG31269,CG6154,Try29F,CG11034,CG17636,Fer2LCH,CG8360,ATPsynbeta
	Primary metabolic process	29	4070	0.35	0.00056	GO:0044238	CG17896,CG3011,Hsc70-3,Oat,CG7430,CG9701,Jon65Aiv,CG6592,Ser6,CG31954,CG4017,Ance,DppIII,CG16749,CG31265,CG5255,CG7142,CG31198,CG6726,CG31148,Cda9,CG13430,CG31269,CG6154,Try29F,CG11034,CG17636,CG8360,ATPsynbeta
	Organonitrogen compound catabolic process	10	494	0.81	0.0025	GO:1901565	CG17896,CG3011,Hsc70-3,Oat,CG7430,CG31198,CG31148,PGRP-SC2,CG17636,CG8360
	Alpha-amino acid catabolic process	4	50	1.4	0.0166	GO:1901606	CG17896,CG3011,Oat,CG7430
	Peptidase activity	18	534	1.03	3.06e-11	GO:0008233	Jon65Aiv,CG6592,Ser6,CG31954,CG4017,Ance,DppIII,CG16749,CG31265,CG5255,CG7142,CG31198,CG13430,CG31269,CG6154,Try29F,CG11034,CG17636
GO:MB	Hydrolase activity	26	1643	0.7	9.33e-11	GO:0016787	Hsc70-3,CG9701,Jon65Aiv,CG6592,Ser6,CG31954,CG4017,Ance,DppIII,CG16749,CG31265,CG5255,CG7142,CG31198,CG6726,CG31148,Cda9,PGRP-SC2,CG13430,CG31269,CG6154,Try29F,CG8492,CG11034,CG17636,CG8360
	Serine-type peptidase activity	12	258	1.17	1.60e-08	GO:0008236	Jon65Aiv,CG6592,Ser6,CG31954,CG16749,CG31265,CG5255,CG7142,CG13430,CG31269,Try29F,CG11034
	Serine-type endopeptidase activity	11	235	1.17	6.87e-08	GO:0004252	Jon65Aiv,CG6592,Ser6,CG31954,CG16749,CG31265,CG5255,CG7142,CG13430,CG31269,Try29F
	Catalytic activity	32	3753	0.43	1.11e-07	GO:0003824	CG17896,CG3011,Hsc70-3,Oat,CG7430,CG9701,Jon65Aiv,CG6592,Ser6,CG31954,CG4017,Ance,DppIII,CG16749,CG31265,CG5255,CG7142,CG31198,CG6726,CG31148,Cda9,PPO2,PGRP-SC2,CG13430,CG31269,CG6154,Try29F,CG8492,CG11034,CG17636,Fer2LCH,CG8360
	Exopeptidase activity	6	86	1.34	8.23e-05	GO:0008238	CG4017,Ance,DppIII,CG31198,CG6154,CG11034
	Hydrolase activity, acting on carbon-nitrogen (but not peptide) bonds	5	91	1.24	0.0022	GO:0016810	CG6726,Cda9,PGRP-SC2,CG6154,CG8360
GO:CC	Extracellular region	14	1153	0.58	0.0089	GO:0005576	Lsp1gamma,Hsc70-3,Tsf1,Hml,CG4017,Ance,cv-d,CG7142,PPO2,PGRP-SC2,Rfabg,DL2,CG8492,Fer2LCH
	Extracellular space	10	703	0.65	0.0326	GO:0005615	Lsp1gamma,Hsc70-3,Tsf1,CG4017,Ance,cv-d,CG7142,PPO2,Rfabg,CG8492
Gene set enrichment analysis for the most abundant trophallactic fluid proteins. Gene set enrichment analysis results for the D. melanogaster orthologs of the 50 most abundant oral fluid proteins and the proteins that significantly differ between any sample type analysed. Observed gene count indicates how many proteins in the network are annotated with the term. Background gene count indicates ho…
