## Supplementary table 5 for "Plasticity and evolution of metabolic division of labour within families"

### Sheet: Table S4
Pre-hatching Euclidean distance between the parents (GLM gamma)
	Estimate	Std. Error	t value	p value
Intercept (Full Care, random pair, population 1)	19.60343	0.06040	324.585	< 0.0001	***
"Mixed Care" vs. Full Care	0.09565	0.06741	1.419	0.158
No Care vs Full Care	-0.25427	0.07577	-3.356	0.001	***
True pair vs. random pair	-0.23819	0.10826	-2.200	0.029	*
Block 2 vs. 1	-0.04011	0.05413	-0.741	0.460
Post-hatching Euclidean distance between the mother and offspring (LM)
	Estimate	Std. Error	t value	p value
Intercept (Full Care, random pair, population 1)	5573889503	271751797	20.511	< 0.0001	***
"Mixed Care" vs. Full Care	-245833277	185195041	-1.327	0.186
No Care vs Full Care	-352481800	230730581	-1.528	0.128
True pair vs. random pair	-229160998	340142091	-0.674	0.501
Block 2 vs. 1	769605548	171721725	4.482	< 0.0001	***
Similarity between pairs of pre-hatching males and females, and post-hatching mothers and their offspring. Males and females are more similar to each other in the No Care evolutionary populations, and true pairs of parents are more similar to each other than randomly drawn pairs. Mothers and their offspring are not more or less similar to each other than randomly drawn pairs would be. Block refer…
