## Supplementary table 6 for "Plasticity and evolution of metabolic division of labour within families"

### Sheet: Sheet1
Sample ID	Pair ID	Block	Pairing date	3rd instar (post-hatching) date	Evolutionary population	Current care	Carcass mass (g)	Sample type	Timepoint collected
0_NF1male2	NF1-2	1	2020-07-08	2020-07-13	NC	FC	15.28	Male	Pre-hatching
0_NF1fem2	NF1-2	1	2020-07-08	2020-07-13	NC	FC	15.28	Female	Pre-hatching
0_NF1fem4	NF1-4	1	2020-07-08	2020-07-13	NC	FC	13.65	Female	Pre-hatching
0_NF1male6	NF1-6	1	2020-07-08	2020-07-13	NC	FC	14.19	Male	Pre-hatching
0_NF1fem6	NF1-6	1	2020-07-08	2020-07-13	NC	FC	14.19	Female	Pre-hatching
NF1fem7	NF1-7	1	2020-07-08	2020-07-13	NC	FC	14.26	Female	Post-hatching
NF1off7	NF1-7	1	2020-07-08	2020-07-13	NC	FC	14.26	Larvae	Post-hatching
NF1fem9	NF1-9	1	2020-07-08	2020-07-13	NC	FC	15.66	Female	Post-hatching
NF1off9	NF1-9	1	2020-07-08	2020-07-13	NC	FC	15.66	Larvae	Post-hatching
NF1fem10	NF1-10	1	2020-07-08	2020-07-13	NC	FC	13.54	Female	Post-hatching
NF1off10	NF1-10	1	2020-07-08	2020-07-13	NC	FC	13.54	Larvae	Post-hatching
NF1fem11	NF1-11	1	2020-07-08	2020-07-13	NC	FC	15.15	Female	Post-hatching
NF1off11	NF1-11	1	2020-07-08	2020-07-13	NC	FC	15.15	Larvae	Post-hatching
NF1fem12	NF1-12	1	2020-07-08	2020-07-13	NC	FC	13.44	Female	Post-hatching
NF1off12	NF1-12	1	2020-07-08	2020-07-13	NC	FC	13.44	Larvae	Post-hatching
0_FN1male1	FN1-1	1	2020-07-08	2020-07-14	FC	NC	15.12	Male	Pre-hatching
0_FN1fem1	FN1-1	1	2020-07-08	2020-07-14	FC	NC	15.12	Female	Pre-hatching
FN1off1	FN1-1	1	2020-07-08	2020-07-14	FC	NC	15.12	Larvae	Post-hatching
FN1off3	FN1-3	1	2020-07-08	2020-07-14	FC	NC	15.09	Larvae	Post-hatching
0_FN1male4	FN1-4	1	2020-07-08	2020-07-14	FC	NC	13.9	Male	Pre-hatching
0_FN1fem4	FN1-4	1	2020-07-08	2020-07-14	FC	NC	13.9	Female	Pre-hatching
FN1off8	FN1-8	1	2020-07-08	2020-07-14	FC	NC	15.32	Larvae	Post-hatching
0_FF1male4	FF1-4	1	2020-07-08	2020-07-13	FC	FC	15.01	Male	Pre-hatching
0_FF1fem4	FF1-4	1	2020-07-08	2020-07-13	FC	FC	15.01	Female	Pre-hatching
0_FF1male6	FF1-6	1	2020-07-08	2020-07-13	FC	FC	15.27	Male	Pre-hatching
0_FF1fem6	FF1-6	1	2020-07-08	2020-07-13	FC	FC	15.27	Female	Pre-hatching
FF1fem7	FF1-7	1	2020-07-08	2020-07-13	FC	FC	13.22	Female	Post-hatching
FF1off7	FF1-7	1	2020-07-08	2020-07-13	FC	FC	13.22	Larvae	Post-hatching
FF1fem8	FF1-8	1	2020-07-08	2020-07-13	FC	FC	14.42	Female	Post-hatching
FF1off8	FF1-8	1	2020-07-08	2020-07-13	FC	FC	14.42	Larvae	Post-hatching
FF1fem9	FF1-9	1	2020-07-08	2020-07-13	FC	FC	14.21	Female	Post-hatching
FF1off9	FF1-9	1	2020-07-08	2020-07-13	FC	FC	14.21	Larvae	Post-hatching
FF1fem10	FF1-10	1	2020-07-08	2020-07-13	FC	FC	14.08	Female	Post-hatching
FF1off10	FF1-10	1	2020-07-08	2020-07-13	FC	FC	14.08	Larvae	Post-hatching
FF1fem11	FF1-11	1	2020-07-08	2020-07-13	FC	FC	15.17	Female	Post-hatching
FF1off11	FF1-11	1	2020-07-08	2020-07-13	FC	FC	15.17	Larvae	Post-hatching
FF1fem13	FF1-13	1	2020-07-08	2020-07-13	FC	FC	13.91	Female	Post-hatching
FF1off13	FF1-13	1	2020-07-08	2020-07-13	FC	FC	13.91	Larvae	Post-hatching
NN1off4	NN1-4	1	2020-07-08	2020-07-14	NC	NC	13.76	Larvae	Post-hatching
NN1off6	NN1-6	1	2020-07-08	2020-07-14	NC	NC	13.14	Larvae	Post-hatching
NN1off8	NN1-8	1	2020-07-08	2020-07-14	NC	NC	13.43	Larvae	Post-hatching
0_NN1male9	NN1-9	1	2020-07-08	2020-07-14	NC	NC	14.33	Male	Pre-hatching
0_NN1fem9	NN1-9	1	2020-07-08	2020-07-14	NC	NC	14.33	Female	Pre-hatching
NN1off10	NN1-10	1	2020-07-08	2020-07-14	NC	NC	14.49	Larvae	Post-hatching
0_NN1male12	NN1-12	1	2020-07-08	2020-07-14	NC	NC	14.99	Male	Pre-hatching
0_NN1fem12	NN1-12	1	2020-07-08	2020-07-14	NC	NC	14.99	Female	Pre-hatching
NN1off12	NN1-12	1	2020-07-08	2020-07-14	NC	NC	14.99	Larvae	Post-hatching
NN1off14	NN1-14	1	2020-07-08	2020-07-14	NC	NC	13.61	Larvae	Post-hatching
NF2fem1	NF2-1	2	2020-07-15	2020-07-20	NC	FC	15.68	Female	Post-hatching
NF2fem4	NF2-4	2	2020-07-15	2020-07-20	NC	FC	14.14	Female	Post-hatching
NF2off4	NF2-4	2	2020-07-15	2020-07-20	NC	FC	14.14	Larvae	Post-hatching
NF2off8	NF2-8	2	2020-07-15	2020-07-20	NC	FC	15.67	Larvae	Post-hatching
0_NF2male10	NF2-10	2	2020-07-15	2020-07-20	NC	FC	14.01	Male	Pre-hatching
0_NF2fem10	NF2-10	2	2020-07-15	2020-07-20	NC	FC	14.01	Female	Pre-hatching
0_NF2male11	NF2-11	2	2020-07-15	2020-07-20	NC	FC	13.85	Male	Pre-hatching
0_NF2fem11	NF2-11	2	2020-07-15	2020-07-20	NC	FC	13.85	Female	Pre-hatching
NF2fem16	NF2-16	2	2020-07-15	2020-07-20	NC	FC	14.79	Female	Post-hatching
NF2off16	NF2-16	2	2020-07-15	2020-07-20	NC	FC	14.79	Larvae	Post-hatching
FN2off8	FN2-8	2	2020-07-15	2020-07-21	FC	NC	14.32	Larvae	Post-hatching
0_FN2male9	FN2-9	2	2020-07-15	2020-07-21	FC	NC	13.84	Male	Pre-hatching
0_FN2fem9	FN2-9	2	2020-07-15	2020-07-21	FC	NC	13.84	Female	Pre-hatching
FN2off10	FN2-10	2	2020-07-15	2020-07-21	FC	NC	13.38	Larvae	Post-hatching
0_FN2male11	FN2-11	2	2020-07-15	2020-07-21	FC	NC	14.98	Male	Pre-hatching
0_FN2fem11	FN2-11	2	2020-07-15	2020-07-21	FC	NC	14.98	Female	Pre-hatching
0_FN2male13	FN2-13	2	2020-07-15	2020-07-21	FC	NC	15.28	Male	Pre-hatching
0_FN2fem13	FN2-13	2	2020-07-15	2020-07-21	FC	NC	15.28	Female	Pre-hatching
0_FF2male3	FF2-3	2	2020-07-15	2020-07-20	FC	FC	13.19	Male	Pre-hatching
FF2fem9	FF2-9	2	2020-07-15	2020-07-20	FC	FC	14.66	Female	Post-hatching
FF2off9	FF2-9	2	2020-07-15	2020-07-20	FC	FC	14.66	Larvae	Post-hatching
FF2fem10	FF2-10	2	2020-07-15	2020-07-20	FC	FC	13.85	Female	Post-hatching
FF2off10	FF2-10	2	2020-07-15	2020-07-20	FC	FC	13.85	Larvae	Post-hatching
FF2fem11	FF2-11	2	2020-07-15	2020-07-20	FC	FC	13.3	Female	Post-hatching
FF2off11	FF2-11	2	2020-07-15	2020-07-20	FC	FC	13.3	Larvae	Post-hatching
0_NN2male2	NN2-2	2	2020-07-15	2020-07-21	NC	NC	14.74	Male	Pre-hatching
0_NN2fem2	NN2-2	2	2020-07-15	2020-07-21	NC	NC	14.74	Female	Pre-hatching
NN2off8	NN2-8	2	2020-07-15	2020-07-21	NC	NC	14.06	Larvae	Post-hatching
NN2off9	NN2-9	2	2020-07-15	2020-07-21	NC	NC	15.71	Larvae	Post-hatching
NN2off11	NN2-11	2	2020-07-15	2020-07-21	NC	NC	14.42	Larvae	Post-hatching
NN2off16	NN2-16	2	2020-07-15	2020-07-21	NC	NC	14.38	Larvae	Post-hatching
